# Genomic characterization and curation of UCEs improves species tree reconstruction

**DOI:** 10.1101/828335

**Authors:** Matthew H. Van Dam, James B. Henderson, Lauren Esposito, Michelle Trautwein

**Affiliations:** Entomology Department, Institute for Biodiversity Science and Sustainability, California Academy of Sciences, 55 Music Concourse Dr., San Francisco, CA, 94118 USA; Center for Comparative Genomics, Institute for Biodiversity Science and Sustainability, California Academy of Sciences, 55 Music Concourse Dr., San Francisco, CA, 94118 USA

**Author notes:** Correspondence to be sent to: Matthew H. Van Dam, Entomology Department, Institute for Biodiversity Science and Sustainability, California Academy of Sciences, 55 Music Concourse Dr., San Francisco, CA, 94118 USA.

**Keywords:** Ultraconserved elements, species tree, gene tree, phylogenomic markers, bait capture, ASTRAL, conserved nonexonic elements, exon capture, anchored hybrid enrichment, Hymenoptera, Coleoptera, carangimorph, ants, weevils, mammal, songbird

## Abstract

Ultraconserved genomic elements (UCEs), are generally treated as independent loci in phylogenetic analyses. The identification pipeline for UCE probes is agnostic to genetic identity, only selecting loci that are highly conserved, single copy, without repeats, and of a particular length. Here we characterized UCEs from 12 phylogenomic studies across the animal tree of life, from birds to marine invertebrates. We found that within vertebrate lineages, UCEs are mostly intronic and intergenic, while in invertebrates, the majority are in exons. We then curated 4 different sets of UCE markers by genomic category from 5 different studies including; birds, mammals, fish, Hymenoptera (ants, wasps and bees) and Coleoptera (beetles). Of genes captured by UCEs, we find that many are represented by 2 or more UCEs, corresponding to non-overlapping segments of a single gene. We considered these UCEs to be non-independent, merged all UCEs that belonged to a particular gene, constructed gene and species trees, and then evaluated the subsequent effect of merging co-genic UCEs on gene and species tree reconstruction. Average bootstrap support for merged UCE gene trees were significantly improved across all datasets. Increased loci length appears to drive this increase in bootstrap support. Additionally, we found that gene trees generated from merged UCEs were more accurate than those generated by unmerged and randomly merged UCEs, based on our simulation study. This modest degree of UCE characterization and curation impacts downstream analyses and demonstrates the advantages of incorporating basic genomic characterizations into phylogenomic analyses.
