## Supplementary Material Appendix S1 for "Genomic characterization and curation of UCEs improves species tree reconstruction": 5 Simulation Parameters.xlsx

### Sheet: Sheet1
SimPyh parameters, simmulation script from http://www.cs.utexas.edu/users/phylo/software/astral/
Arg.	Description	Value
RS	number of replicates	50
RL	number of loci	1000
RG	number of genes	1
ST	maximum tree length	10M
SI	number of individuals per species	1
SL	number of leaves	50
SB	birth rate	1e-07
P	global population sizes	200000
HS	Species-specific branch rate heterogeneity modifiers	Log normal (1.5,1)
HL	Locus-specific rate heterogeneity modifiers	Log normal (1.2,1)
HG	Gene-tree-branch-specific rate heterogeneity modifiers	Log normal (1.4,1)
U	Global substitution rate	Exponential (10000000)
SO	Outgroup branch length relative to half the tree length	1
CS	Random number generator seed	293746
Indelible Parameters
Gene Length	log normal distribution, mean drawn uniformly 6.2-10.2
Base frequencies	Dirichlet(36,26,28,32) corresponding to A,C,G,T
Substitution matrices	Dirichlet(16,3,5,5,6,15)
Rates-across-sites shape parameter	alpha drawn from exponential distribution with rate 1.2, values below 0.1 removed
