## Supplementary Material Appendix S1 for "Genomic characterization and curation of UCEs improves species tree reconstruction": 6 Species tree distances RF-KF-Genic-Intergenic table.xlsx

### Sheet: Sheet1
RF	mammal_merged	mammal_unmerged	mammal_genic	mammal_intergenic
mammal_merged	0	0	0	0
mammal_unmerged	4	0	0	0
mammal_genic	2	2	0	0
mammal_intergenic	4	6	6	0
KF	mammal_merged	mammal_unmerged	mammal_genic	mammal_intergenic
mammal_merged	0	0	0	0
mammal_unmerged	1.12442	0	0	0
mammal_genic	1.57988	0.581385	0	0
mammal_intergenic	0.91146	0.784225	1.3426	0
RF	bird_merged	bird_unmerged	bird_genic	bird_intergenic
bird_merged	0	0	0	0
bird_unmerged	20	0	0	0
bird_genic	16	4	0	0
bird_intergenic	20	14	18	0
KF	bird_merged	bird_unmerged	bird_genic	bird_intergenic
bird_merged	0	0	0	0
bird_unmerged	1.63167	0	0	0
bird_genic	1.55796	1.44116	0	0
bird_intergenic	1.79749	0.388458	1.56002	0
RF	fish_merged	fish_unmerged	fish_genic	fish_intergenic
fish_merged	0	0	0	0
fish_unmerged	4	0	0	0
fish_genic	6	2	0	0
fish_intergenic	12	12	14	0
KF	fish_merged	fish_unmerged	fish_genic	fish_intergenic
fish_merged	0	0	0	0
fish_unmerged	0.523996	0	0	0
fish_genic	1.62817	1.5115	0	0
fish_intergenic	0.758817	0.59156	1.73357	0
RF	ant_merged	ant_unmerged	ant_genic	ant_intergenic
ant_merged	0	0	0	0
ant_unmerged	0	0	0	0
ant_genic	4	4	0	0
ant_intergenic	20	20	22	0
KF	ant_merged	ant_unmerged	ant_genic	ant_intergenic
ant_merged	0	0	0	0
ant_unmerged	0.536505	0	0	0
ant_genic	2.36221	2.10205	0	0
ant_intergenic	2.19344	2.29397	4.34816	0
RF	weevil_merged	weevil_unmerged	weevil_genic	weevil_intergenic
weevil_merged	0	0	0	0
weevil_unmerged	6	0	0	0
weevil_genic	12	8	0	0
weevil_intergenic	10	12	18	0
KF	weevil_merged	weevil_unmerged	weevil_genic	weevil_intergenic
weevil_merged	0	0	0	0
weevil_unmerged	0.5365	0	0	0
weevil_genic	1.24046	1.14573	0	0
weevil_intergenic	1.64571	1.55699	2.09155	0
