## Supplementary Material Appendix S1 for "Genomic characterization and curation of UCEs improves species tree reconstruction": 7 Supplement table_GFFs.xlsx

### Sheet: Sheet1
UCE set	BASE TAXON	REFSEQ ID BASE FASTA	REFSEQ ID GFF
Tetrapod-5K	Gallus gallus	GCF_000002315.4_Gallus_gallus-5.0_genomic.fna	GCF_000002315.4_Gallus_gallus-5.0_genomic.gff
Acanthomorphs-1K	Oryzias latipes	GCF_002234675.1_ASM223467v1_genomic.fna	GCF_002234675.1_ASM223467v1_genomic.gff
Ostariophysans-2.7K	Danio rerio	GCF_000002035.6_GRCz11_genomic.fna	GCF_000002035.6_GRCz11_genomic.gff
Anthozoan_V1-UCE-only	Nematostella vectensis	GCF_000209225.1_ASM20922v1_genomic.fna	GCF_000209225.1_ASM20922v1_genomic.gff
Arachnida-1.1K	Limulus polyphemus	GCF_000517525.1_Limulus_polyphemus-2.1.2_genomic.fna	GCF_000517525.1_Limulus_polyphemus-2.1.2_genomic.gff
Acari-1.8K	Tetranychus urticae	GCF_000239435.1_ASM23943v1_genomic.fna	GCF_000239435.1_ASM23943v1_genomic.gff
Hymenoptera-v2	Athalia rosae	GCF_000344095.2_Aros_2.0_genomic.fna	GCF_000344095.2_Aros_2.0_genomic.gff
Coleoptera-1.1K	Tribolium castaneum	GCF_000002335.3_Tcas5.2_genomic.fna	GCF_000002335.3_Tcas5.2_genomic.gff
Lepidoptera-1.3K	Bombyx mori	GCF_000151625.1_ASM15162v1_genomic.fna	GCF_000151625.1_ASM15162v1_genomic.gff
Diptera-2.7K	Aedes aegypti	GCF_002204515.2_AaegL5.0_genomic.fna	GCF_002204515.2_AaegL5.0_genomic.gff
Hemiptera-2.7K	Diaphorina citri	GCF_000475195.1_Diaci_psyllid_genome_assembly_version_1.1_genomic.fna	GCF_000475195.1_Diaci_psyllid_genome_assembly_version_1.1_genomic.gff
Mammals-20K	Homo sapiens	GCF_000001405.39_GRCh38.p13_genomic.fna	GCF_000001405.39_GRCh38.p13_genomic.gff
